# Lineage specifying transcription factors determine cell function by direct control of metabolism

**DOI:** 10.64898/2026.07.02.735862

**Authors:** Alex J. Bott, Joshua C. Youngs, Corey N. Cunningham, Jonathan G. Van Vranken, Peng Wei, Ahmad A. Cluntun, Steven P. Gygi, Donald E. Ayer, Jared Rutter

**Affiliations:** Department of Biochemistry, University of Utah, Salt Lake City, United States; Department of Cell Biology, Harvard Medical School, Boston, United States; Department of Oncological Sciences, Huntsman Cancer Institute, University of Utah, Salt Lake City, United States; Howard Hughes Medical Institute, University of Utah, Salt Lake City, United States

**Author notes:** Department of Biochemistry and Molecular Biology, Rutgers University, Piscataway, United States (Ahmad A. Cluntun).

## Abstract

Execution of a complex cellular function requires the coherent expression of a set of genes that encode the requisite biochemical program. It is believed that this is typically accomplished by employing common transcription factors to activate those genes, thus ensuring coherence. However, many of these programmatic gene sets are expressed at differing levels and in distinct configurations in different cell types. This creates a unique challenge for the logic of gene regulation—precisely tuning the expression of programs across cell types while maintaining coherence. Using the glycolysis pathway as a model of co-expressed genes with highly divergent cell-specific regulation, we developed a CRISPR screening approach to identify trans-acting factors that control RNA abundance. Using this platform, we discovered that lineage-specifying transcription factors directly activate glycolytic gene expression and alter metabolism. We showed that impaired metabolism disrupts lineage-specific activities via loss of specialized biochemical pathways and functions. We hypothesize that lineage-specifying transcription factors directly regulate metabolic gene expression to ensure that cellular metabolism is tuned to the specific demands imparted by specialized cell function.
