## Supplementary table 1 for "Lineage specifying transcription factors determine cell function by direct control of metabolism"

### Sheet: sgRNA
type	name	sequence
CRISPRi	sgNEGi	caccGCGCCAAACGTGCCCTGACGG
CRISPRi	sgNEGi	aaacCCGTCAGGGCACGTTTGGCGC
CRISPRi	hSOX10_1i_s	caccgATTCAGGCTCCGTCCTAACG
CRISPRi	hSOX10_1i_as	aaacCGTTAGGACGGAGCCTGAATc
CRISPRi	hSOX10_2i_s	caccgATCCTTACCACCAACCACCC
CRISPRi	hSOX10_2i_as	aaacGGGTGGTTGGTGGTAAGGATc
CRISPRi	hMITFM_1i_s	caccGAGGTATCCCGAGACACCAC
CRISPRi	hMITFM_1i_as	aaacGTGGTGTCTCGGGATACCTC
CRISPRi	hMITFM_2i_s	caccGAGAGAAGGTACTATAAACA
CRISPRi	hMITFM_2i_as	aaacTGTTTATAGTACCTTCTCTC

### Sheet: shRNA
reagent	supplier	catalog	sequence
shScramble	Addgene	1864	CCTAAGGTTAAGTCGCCCTCG
shMYC	Sigma	TRCN0000174055	CCTGAGACAGATCAGCAACAA
shMYB	Sigma	TRCN0000040060	GCTCCTAATGTCAACCGAGAA

### Sheet: qPCR
name	sequence
hPMEL_F	TTATCATGCCTGTGCCTGGG
hPMEL_R	AGAGATGCAAGGACCACAGC
hTYRP1_F	TTGGAAAATGCCCCTATTGGACA
hTYRP1_R	CACTAAACTCCCGACTTGGC
hDCT_F	CAAGGAGTGCTGCCCACG
hDCT_R	AGCCGGCAAAGTTTCCTGT
hMITF_F	CCAGCCAACCTTCCCAACAT
hMITF_R	CCAGCGCATGTCTGGATCA
hSOX10_F	GGAAGAACGGGAAGGCCG
hSOX10_R	GCTCTGGCCTGAGGGG
hENO1_F	GGGAATCCCACTGTTGAGGT
hENO1_R	AACAGCCTTTGAGACACCCTT
hPKM2_F	TGCAATTATTTGAGGAACTCCGCCGCC
hPKM2_R	GGGATTCCGGGTCACAGCAATGATGG
hGPI_F	TCATCCACCAAGGCACCAAG
hGPI_R	CTCCTCCGTCGATTTTCCCC
hHK1_F	CATGCTGCTGGAGGTGAAGA
hHK1_R	AAGTCACCATTCTCGGTCCC
hALDOA_F	ACCTTGCTGAAGCCCAACAT
hALDOA_R	GGAAGGTGATCCCAGTGACA
hPGK1_F	CATCCTGGGCGGAGCTAAAG
hPGK1_R	TCTCCATGTTGTTGAGCACCT
hPFKM_F	TGAACATTGTGGGCCTGGTT
hPFKM_R	GACAAGGGCCAGGTATCCAC
hPOLR2A_F	TGCTCCGTATTCGCATCATGAACA
hPOLR2A_R	ATCTGTCAGCATGTTGGACTCGATG
hRPLP0_F	ATCACAGAGGAAACTCTGCATTCTCG
hRPLP0_R	GATAGAATGGGGTACTGATGCAACAGTT

### Sheet: FISH_primary
name	sequence
hEEF2_28_1	AAATTTATTATTCCAATGGCACTAGTACAGCTGGAGGTGCTtttCAACTTAAC
hEEF2_28_2	GGTGACACCGCACAGGACTTCCTGCCTGCTAGAAAtttCAACTTAAC
hEEF2_28_3	TCATCTACCCGCGTGTTCCTTTCCCCTTTCTGGGGtttCAACTTAAC
hEEF2_28_4	CAAAAGCCACTGCGGGCCATGTACCCAAATAAACCtttCAACTTAAC
hEEF2_28_5	CCCTCCCCGACCGGCCCATTAAGTCCCTACTAAGAtttCAACTTAAC
hEEF2_28_6	GGGCGTGTCTGCTGCCTCCGGACTCTGGAAATAAAtttCAACTTAAC
hEEF2_28_7	ATTGAAAGAAACGGCATCAAGTGTTATGGTTGAGTGATGGtttCAACTTAAC
hEEF2_28_8	GCTGTGTCGGGACAGTCTCCAGGTGTCGTCTGAGAATtttCAACTTAAC
hEEF2_28_9	CGCTTCCTGTTCAAAACCCCGTAGATGCCACCGACtttCAACTTAAC
hEEF2_28_10	GAAGCCGGCCACCACACTGTCCTTGATCTCGTTGAtttCAACTTAAC
hEEF2_28_11	GGTACTGCACACCCTTGGTGATGTCGGTGAGGATGtttCAACTTAAC
hEEF2_28_12	GTGGTCCTCCTCCAGGTCCTTCAGGCAGATCTCCAtttCAACTTAAC
hEEF2_28_13	CCCGCGATGATATGCTCTCCCGACTCCTCGATGATtttCAACTTAAC
hEEF2_28_14	GGCCACTCTGACAACAGGGCTGACGCTGAACTTCATtttCAACTTAAC
hEEF2_28_15	GAAGGTGGTGATGGTGCCCGTCTTCACCAGGAACTtttCAACTTAAC
hEEF2_28_16	GGCCCACAATGTTCCCACAAGGCACATCCTCGATGtttCAACTTAAC
hEEF2_28_17	AGGTAGAGGTCCTCCTTCTTCCCAGGGGTATAGTTtttCAACTTAAC
hEEF2_28_18	CCCATGATCCTGACCTTCAGGCCAGTGGAGACCAGtttCAACTTAAC
hEEF2_28_19	CCCCGAGAAGACTCGTCCAAAGGCGTAGAACCGACtttCAACTTAAC
hEEF2_28_20	TGTCGGAGGTTGGCACCATTTTGGAAATATACATCATAAGAtttCAACTTAAC
hEEF2_28_21	GTCACAGGGGAGGGCAGGTGGATGGTGATCATCTGtttCAACTTAAC
hEEF2_28_22	GTCCTCGCTGTCCAGTTTGATGTCCAGTTTCTCTAtttCAACTTAAC
hEEF2_28_23	TCAGTTTTGCTGTCTCCTCTTTCTTGAAATTCATGATCGCAtttCAACTTAAC
hEEF2_28_24	GCTGACTTGCTGAACTTGCCGTTGGCTGGGTCAAAtttCAACTTAAC
hEEF2_28_25	GCGGCGAACTTGGCCACATACATCTCGGCAAACTGtttCAACTTAAC
hEEF2_28_26	CCCTCGCCGTAGGTGGAGATGATGACGTTCACGTTtttCAACTTAAC
hEEF2_28_27	CTCCACGATGCGCTGGAAAGTCTGGTAGAGCTCCTtttCAACTTAAC
hEEF2_28_28	CAGGGCGCGGTCCATCTTGTTCATCATCAGCACAGtttCAACTTAAC
hEEF2_28_29	GGAGTCAATGAGGTTGATGAGGAAGCCGGCACCGTtttCAACTTAAC
hEEF2_28_30	CCTTGCTCTGCTTGATGAAGTTCAAGTCATTCTCCGtttCAACTTAAC
hEEF2_28_31	GATGCAACGCTCCTGCTCGTCCTTCCGGGTATCAGtttCAACTTAAC
hEEF2_28_32	CCACGTGGGCGATGACAGACATGTTGCGGATGTTGtttCAACTTAAC
hEEF2_28_33	GCCTTCTTGTCCATGATGGCGCGGATCTGGTCTACtttCAACTTAAC
hCDKN1A_27_1	ACAAAGTCGAAGTTCCATCGCTCACGGGCCTCCTGtttCATCATCAT
hCDKN1A_27_2	CACATGGTCTTCCTCTGCTGTCCCCTGCAGCAGAGtttCATCATCAT
hCDKN1A_27_3	GAGCGAGGCACAAGGGTACAAGACAGTGACAGGTCtttCATCATCAT
hCDKN1A_27_4	TGGGCGGATTAGGGCTTCCTCTTGGAGAAGATCAGtttCATCATCAT
hCDKN1A_27_5	TAAGGCAGAAGATGTAGAGCGGGCCTTTGAGGCCCtttCATCATCAT
hCDKN1A_27_6	CGGCCAGGGTATGTACATGAGGAGGTGTTTAAATTAAAACAtttCATCATCAT
hCDKN1A_27_7	GCACTCTTAGGAACCTCTCATTCAACCGCCTAGTTTTtttCATCATCAT
hCDKN1A_27_8	AGGAAAAGGAGAACACGGGATGAGGAGGCTTTAAATAGTATtttCATCATCAT
hCDKN1A_27_9	ACAAGTGGGGAGGAGGAAGTAGCTGGCATGAAGCCtttCATCATCAT
hCDKN1A_27_10	TTCATAACCGCCTGTGACAGCGATGGGAAGGAGCCtttCATCATCAT
hCDKN1A_27_11	GCCCCTTCAAAGTGCCATCTGTTTACTTCTCAAATGAAAAtttCATCATCAT
hCDKN1A_27_12	CAACCTTAGAGGAGGTGAGGGGACTCCAAAGTTTTtttCATCATCAT
hCDKN1A_27_13	TATCAAGAGCCAGGAGGGTACCAGGTCCCCAGCTCtttCATCATCAT
hCDKN1A_27_14	AAGAGGGAAAAGGCTCAACACTGAGACGGGCTCCCtttCATCATCAT
hCDKN1A_27_15	GAGCTGAGAGGGTACTGAAGGGAAAGGACAAGGGGtttCATCATCAT
hCDKN1A_27_16	GTGTGTCCCTTCCCCTTCCAGTCCATTGAGCTGGGtttCATCATCAT
hCDKN1A_27_17	GCTGCCTGAGGTAGAACTAGGGTGCCCTTCTTCTTtttCATCATCAT
hCDKN1A_27_18	ATACCCCTAACACAGAGATAACCCCACTCAAGGGGtttCATCATCAT
hCDKN1A_27_19	GGCCAGTGTCTCCCTCCTAGAAAGATCTACTCCCCtttCATCATCAT
hCDKN1A_27_20	GGGGTGGATGAGGAAGGTCGCTGGACGATTTGAGGtttCATCATCAT
hCDKN1A_27_21	GCTGCTAATCAAAGTGCAATGAACTGGGGAGGGATtttCATCATCAT
hCDKN1A_27_22	TCTACTGCCACCATCTTAAAATGTCTGACTCCTTGTTCCtttCATCATCAT
hCDKN1A_27_23	GACAACTACTCCCAGCCCCATATGAGCCCACGTGGtttCATCATCAT
hCDKN1A_27_24	AGCACTTCAGTGCCTCCAGGGGCTCAACGTTAGTGtttCATCATCAT
hCDKN1A_27_25	TGTTTGGGGTCAGACCCCAATACTCCAAGTACACTAtttCATCATCAT
hCDKN1A_27_26	ACAGTCCAGGCCAGTATGTTACAGGAGCTGGAAGGtttCATCATCAT
hTXNIP_27_1	AAAACATGAAACCAACCATCTTCAGCCCACACTTTCTtttCATCATCAT
hTXNIP_27_2	GCTCTGACACAGGACAGTGAACAAAGTGCTATGGCtttCATCATCAT
hTXNIP_27_3	GAGAGTGACTGACCAAGTGCTGGCAGCTGCAGTGAtttCATCATCAT
hTXNIP_27_4	GGGGCCAATATCCCTATCTCCTAACACAGGGCAGGtttCATCATCAT
hTXNIP_27_5	GGGGTTCAAAGGGCTTTTATGAAGACCTGCCCTCTtttCATCATCAT
hTXNIP_27_6	AGTTTCTCATGGCAGTATTTGGAGGTTCTGATCACAGGtttCATCATCAT
hTXNIP_27_7	GTTGGGCATCTTGATCAAGAGTTCCTCCTTGGGTTtttCATCATCAT
hTXNIP_27_8	GTGGGCAAGGCTGACAGCAGCAACCCTTTCACATGATTTAtttCATCATCAT
hTXNIP_27_9	TTTTGTCTTTTGGCTTAACCCTAGAGACACAGTAGACCAGTtttCATCATCAT
hTXNIP_27_10	ATCAATTCCAAGGACTTACATGAAGAGAAAACCATCCTCCCtttCATCATCAT
hTXNIP_27_11	TGAAAATATTTGCAGTAGGAGAACACAGTGCAATAGGCTCCtttCATCATCAT
hTXNIP_27_12	AAAATGGCTTTTAAGACCTTTGGTGGGGCAGTTACTACTtttCATCATCAT
hTXNIP_27_13	AAAGTATACTCTAAGCAAAGATGACCGTAGAGCAGCTAGCTtttCATCATCAT
hTXNIP_27_14	ATAATCACAGGGAAAGCTCTCTCCATTGTCCATCAAATCAGtttCATCATCAT
hTXNIP_27_15	TCTACAAGTGCACAAAGGGGAAACACTGATTTTAAGAACCTtttCATCATCAT
hTXNIP_27_16	CCTTTTCCCAAAGTTTTGGCCACAATTTCCCTTTTCATCtttCATCATCAT
hTXNIP_27_17	AAATTGGCTCTTCTCCACATGATACGTAAGTTCAAGGTCCtttCATCATCAT
hTXNIP_27_18	AAAACCTTGAAAAGCTTACGCCAGGAGGCCATTTTtttCATCATCAT
hTXNIP_27_19	TACCTGACCCGAAACTATCGAAAAGGCCTCAATTTTCAtttCATCATCAT
hTXNIP_27_20	TTTTAAACCCATCCAACAAACACCCCTGTATCACAACATGtttCATCATCAT
hTXNIP_27_21	CTGGCTGAGGATGAGTCCGCATCCTTTAAGGCCCAtttCATCATCAT
hTXNIP_27_22	GGAGATTGCCTGCTGACCACCTCCTACATTAGGAAtttCATCATCAT
hTXNIP_27_23	AGAAACAAGTAGGTAAAGCTGCTTCTTTTCTTCCACATGCTtttCATCATCAT
hTXNIP_27_24	CACTGCACATTGTTGTTGAGGATGCAGGGATCCACtttCATCATCAT
hTXNIP_27_25	TGGCATGAACTTGAACTCAGGGGCATACATAAAGATAGGtttCATCATCAT
hTXNIP_27_26	GCTGTCTTGAGAGCCATCCATGTCATCTAGCAGAGtttCATCATCAT
hTXNIP_27_27	GAGTGGTTGGGCTCTCCAATCGGTGATCTTCAGGAtttCATCATCAT
hTXNIP_27_28	TCTACCCAACTCATCTCAGAGCTGGTTCGGCTGGCtttCATCATCAT
hTXNIP_27_29	CATGCTGGATGTTCTGCTGCTTAGACCTGATCTGCtttCATCATCAT
hTXNIP_27_30	TGCCAATTACCAGGGGCAGGTCAAGGATGACCTTCtttCATCATCAT
hTXNIP_27_31	TGTTGCAGCCCAGGATAGAAGGCCTGATCTTCTGAtttCATCATCAT
hTXNIP_27_32	CTCTTGCCACGCCATGATGCGCATGTCCCTGAGATAtttCATCATCAT
hTXNIP_27_33	ATATGATTGCCTCTGACTGATGACAACTTCTGAGTCAGCtttCATCATCAT
hTXNIP_27_34	CCACAATGGCAGCTTTGGGGACCACAATTCGGGAAtttCATCATCAT
hTXNIP_27_35	AGACACCCGCCCATCAGGAATGAACATGCAGGAAAtttCATCATCAT
hTXNIP_27_36	TTTTCTTTGTCTCTTGAGTTGGCTGGCTCGGGCGGtttCATCATCAT
hTXNIP_27_37	TCAAGAAAAGCCTTCACCCAGTAGTCTACACACCCtttCATCATCAT
hTXNIP_27_38	AAAGCCGAACTTGTACTCATATTTGTTTCCAGGTCTCATGAtttCATCATCAT
hTXNIP_27_39	GTGTCTTCATAGCGCAGGTACTCCGAAGTCTGTTTtttCATCATCAT
hTXNIP_27_40	GCACTGCTGGGATCCCTGCATCCAAAGCACTTTAGtttCATCATCAT
hTXNIP_27_41	CACTCCGCAAGCCAGGATCCTAACGGCTTTGACACtttCATCATCAT
hTXNIP_27_42	GAGTAACTTCACACACCTCCACTATCACCCGGCCAtttCATCATCAT
hTXNIP_27_43	CACCTTCTCGCCACTGCCGTACACCTTTTCAGGGTtttCATCATCAT
hTXNIP_27_44	AAAGACCACCTCAAAAGACTTGATCTTCTTGAACATCACCAtttCATCATCAT
hTXNIP_27_45	CCCCAATTGCTGGAGAAAAGATCCGATCTCCACAAtttCATCATCAT
hENO1_27_1	CCACCCCGGAGATGACACGAGGCTCACATGACTCTAtttCATCATCAT
hENO1_27_2	AAAACAATGACTTGGGCCAATTACACGACTGCAAAGCtttCATCATCAT
hENO1_27_3	GTTCTAAGGAAGCGGTACGAACTCCACGGCGGTGGtttCATCATCAT
hENO1_27_4	CTAACTAGCAGGGACCCCTGCAAGTGTTGGTCGGGtttCATCATCAT
hENO1_27_5	CTGCCCACAGCTTACTTGGCCAAGGGGTTTCTGAAtttCATCATCAT
hENO1_27_6	CCGAACGATGAGACACCATGACGCCCCAACCATTGtttCATCATCAT
hENO1_27_7	AGAGACTCGGTCACGGAGCCAATCTGGTTGACTTTtttCATCATCAT
hENO1_27_8	CAGGACTTCTCGTTCACGGCCTTGGCGATCCTCTTtttCATCATCAT
hENO1_27_9	CCCCACTACCTGGATTCCTGCACTGGCTGTGAACTtttCATCATCAT
hENO1_27_10	GCGAGATGTACCTGCTGGGGTCATCGGGAGACTTGtttCATCATCAT
hENO1_27_11	AAGTCCAGGTCATACTTCCCAGACCTGAAGAACTCGtttCATCATCAT
hENO1_27_12	GAGGCCGCTACGTCCATGCCGATGACCACCTTATCtttCATCATCAT
hENO1_27_13	CCCCACATTGGTGGCATCTTTCCCATATTTCTCCTtttCATCATCAT
hENO1_27_14	CTCGATCATCAGTTTGTCAATCTTCTCTTGTTCTGTGACGTtttCATCATCAT
hENO1_27_15	ATCTCCCTGGCATGGATCTTGAGAATAGACATGGTGtttCATCATCAT
hENO1_27_16	CAGACACCGAGGTGAACGTAAAGCCGGCGAGATCTtttCATCATCAT
hPGK1_27_1	ATACAGCTGGGGAGAGAGGTCGGTGATTCGGTCAACGtttCATCATCAT
hPGK1_27_2	CCAGCAGAGATTTGAGTTCTACAGCAACTGGCTCTAtttCATCATCAT
hPGK1_27_3	TGGCCAGTCTTGGCATTCTCATCAAACTTGTCAGCtttCATCATCAT
hPGK1_27_4	TCCGTTCCTCAAGATTCTATTCTCACCCTTCCTAACAAAGTtttCATCATCAT
hPGK1_27_5	TGCCCCACTTCTTGCATTCAGCAATATAGACATCTGAtttCATCATCAT
hPGK1_27_6	TGGACATTTATCTAATTGTCCCATCTCTCCACTGCTGCtttCATCATCAT
hPGK1_27_7	TGCTCTCTCCCAAAACTCCATTAAAAGGACAGGAAAGAAATtttCATCATCAT
hPGK1_27_8	TTTCCAGCACAGAATTTCTGGTCAGACATGGCTTTTtttCATCATCAT
hPGK1_27_9	TGTCAGGGATAGAGTCTAGAAGCATCTATAGCCTAGAAGCAtttCATCATCAT
hPGK1_27_10	TCCTGAGTACCCATAGAGGTATGCAGAAACATGGTACAATTtttCATCATCAT
hPGK1_27_11	GCTGGGTTTATGGGAGTTTATGCTTCTTTCAGTTCCATTTGtttCATCATCAT
hPGK1_27_12	AGGGGTGATCCTGGAAACAGTCCAGTAGAAAGTACTTAAAAtttCATCATCAT
hPGK1_27_13	ACTGAGCTAAAGAACCAAATTGTTCACTTACGACATGGGAAtttCATCATCAT
hPFKFB4_27_1	AAGTATTTATTGCAAAGAATGCTGGACACAGTGTTGCATGTtttCATCATCAT
hPFKFB4_27_2	GGCTGAGATTCAATACCATCCATTCTGGGGAACTCGtttCATCATCAT
hPFKFB4_27_3	GGAAAATATCTGCAACATGGGCACGCCAGCCAGCAtttCATCATCAT
hPFKFB4_27_4	GGCCGAAATGTGGCAGCCAATCAGCTACACCTCAGtttCATCATCAT
hPFKFB4_27_5	CCCACTCATGCCCTGATCCCTGGATGTCCCTCTACtttCATCATCAT
hPFKFB4_27_6	CCTGTCCCCAGTCCTCGTAATGCATCCAGTCCAGCtttCATCATCAT
hPFKFB4_27_7	AACTCCTAACTCCCCTCTGTACACAGAGAGAAAAGGCtttCATCATCAT
hPFKFB4_27_8	CTCGGTGGTCTCACCTCAGATGACATCCAGAGGTAtttCATCATCAT
hPFKFB4_27_9	CATGCACTGTTGCTGACCAAGGGAACCCACTATGGtttCATCATCAT
hPFKFB4_27_10	CTAACAAATGAGTGTGTCCAGGTGACAAAAGTCACCAAAACtttCATCATCAT
hPFKFB4_27_11	TCCAAAATACACAGAAGCAAAGGCTGCAGTCCTAATGTtttCATCATCAT
hPFKFB4_27_12	CCCAAAGGCATGGTCCTTGGGCTCTGGGTCTAAAGtttCATCATCAT
hPFKFB4_27_13	GGCTTGGGGCTCTGACAGATGAGTCTGGAAGGATCtttCATCATCAT
hPFKFB4_27_14	GCTCCGCCTTGGACATCTCTTAGCAGAGCAGCACAtttCATCATCAT
hPFKFB4_27_15	CAGGGACGCTAACTTCTCTCAGGGACAGGTGGCATtttCATCATCAT
hPFKFB4_27_16	CCAGGAAAGGCTCCGGACACAAAGGACTTGGGATCtttCATCATCAT
hPFKFB4_27_17	CTGTGGACAGCAGGGCACCCGATTACAAGTCCAGAtttCATCATCAT
hPFKFB4_27_18	CCACAACTTGCCAGCCAGTCTGTTTGCCAGCTGTAtttCATCATCAT
hPFKFB4_27_19	CCCAGGCTGCCTCTCTGGGACCAAAAGAACTCAGGtttCATCATCAT
hPFKFB4_27_20	GGCATGACAGACACTGGACTTCACAAGGCCATTTTtttCATCATCAT
hPFKFB4_27_21	CACCAGACTCACGTGCACATGAATGGAAGGCTGTGtttCATCATCAT
hPFKFB4_27_22	GAAAATCCTCCCTTGCCCAGGGACTGCCTATGGGTtttCATCATCAT
hPFKFB4_27_23	TCAACAAACACCAGAGAAGTTTTACAGGACCATACAAGTGTtttCATCATCAT
hPFKFB4_27_24	TTCTGAATTATTTATGGCAAATGCATGTTTCTGCCACCAGTtttCATCATCAT
hPFKFB4_27_25	CCTCGAGCACTTCGGTGTGTGCACCAGGAAGGTAAtttCATCATCAT
hPFKFB4_27_26	CTTCCTGCCCTGTCTTGAAGTGGTTTCACTGTGAGtttCATCATCAT
hPFKFB4_27_27	AAGCAAGCGCATTGCTTTCATGAATGCCCACAACTtttCATCATCAT
hPFKFB4_27_28	CCCAGGAAGCATCTGCTGTGGTTGGGGCTCTAGTTtttCATCATCAT
hPFKFB4_27_29	CAGCTGGGCCACAGTAGGAACATCACAGCAAGCACtttCATCATCAT
hPFKFB4_27_30	TTTCCTTTCACATTGTAGGGTTTCACACTTCACAAAGCCtttCATCATCAT
hPFKFB4_27_31	AACTGAGCTGGCGAGAGTGAACACCTAAGAGCTGCtttCATCATCAT
hPFKFB4_27_32	GCAGCCCATGCAGATGCAGTCTGGTCAAGTGACTCtttCATCATCAT
hPFKFB4_27_33	CCACGCACAACCTTGTCGCCGACTGTCAACAAAGAtttCATCATCAT
hPFKFB4_27_34	CTCTGGGTTCCGCCAGCCATGTGTGGCTTCAAGAATAtttCATCATCAT
hPFKFB4_27_35	TCCCTGCATGGCATGGTGACTATCACACACACTGGtttCATCATCAT
hPFKFB4_27_36	CTCTGCAGAGAGCAGTGCCTGCCTAGTGGTCACAGtttCATCATCAT
hPFKFB4_27_37	CGGTGCGTGTTCACAGCAGCCACGTTCAGGAATATtttCATCATCAT
hPFKFB4_27_38	GCATCACAGCCTGGTGGCAGATGACCAGCACATTCtttCATCATCAT
hPFKFB4_27_39	TCTTGCCTCTCCAGCTCCATGATGACAGGCTCCAGtttCATCATCAT
hPFKFB4_27_40	CAGGGCGAACTCCAGTGGATAATTATCCTGAATTTCCTtttCATCATCAT
hPFKFB4_27_41	CACCCAGTGCCTCAGCCGTCTGGATTGTCCTCTTCtttCATCATCAT
hPFKFB4_27_42	ATCTGGCTTGTCCAGACCTTCAGATCCTTGATATTTTGGtttCATCATCAT
hPFKFB4_27_43	GGGGTCACGTGGATGTTCATGAGGTAATATACGATGCtttCATCATCAT
hPFKFB4_27_44	CTCTGGATGTGGTCAGCCACACGGTTCACCACGTAtttCATCATCAT
hPFKFB4_27_45	GCTCTGGCCCACATCCATGATCTTGATATAGGACAtttCATCATCAT
hPFKFB4_27_46	GCGACTCGTAGGAGTTCTCATAGCACTCAATGCGCtttCATCATCAT
hPFKFB4_27_47	CTCATGAAGTCCTCCGTAGCCTCATCACTGTCGCGtttCATCATCAT
hPFKFB4_27_48	CTATGACCTCAGGATCCACACAGATGGACTCGACAtttCATCATCAT
hPFKFB4_27_49	AAAATTCAAAAGATTTGTAGGTCTTGACCACGTCCCGGCtttCATCATCAT
hPFKFB4_27_50	GCAGGCCCACCATGACAATGAGAGTTGGGCAGTTGtttCATCATCAT
hPFKFB4_27_51	GGCCGCCCATTGCTGTATGGCATCCAGATCTTCTTtttCATCATCAT
hPFKP_27_1	AGACACTCTCCCAGTCGGCCTCTGCGATGTTTGAGtttCATCATCAT
hPFKP_27_2	AAATCATTGTCGATGGAGCCCACCATGCCCACCACtttCATCATCAT
hPFKP_27_3	ATGATGGCGTCGACGACCTCGATGATCCTGTGCAGtttCATCATCAT
hPFKP_27_4	GGTGGAGATTCTGGAAGGAACACCCAGTCCGCACCtttCATCATCAT
hPFKP_27_5	GTTTGACACACATCTGCTCCTCCCAGCCTTCCTCTtttCATCATCAT
hPFKP_27_6	TGGGTTTATTTTGGGTATCAATTGCTCCTTCAGCCACAATAtttCATCATCAT
hPFKP_27_7	CAAGATCCTGTCGAATGCCGAAGGGGTCCCTCCTCtttCATCATCAT
hPFKP_27_8	CTCTAGCAAGGCGATGACTGCCTCCACTCCCATGCtttCATCATCAT
hPFKP_27_9	AGTCGAACCGCATCTTGAAATCTCCTCTCGTCCATtttCATCATCAT
hPFKP_27_10	AGCTTGATGGCAAGTCGCTTGTAGGTGTTCAGGTTtttCATCATCAT
hPFKP_27_11	AAAGCCATCATAGATGGCGAGCATCCTGTGGCCGTtttCATCATCAT
hPFKP_27_12	GTTTTGTCCCAAGAATGGAGCCTCCTTGGCCGGTCtttCATCATCAT
hPFKP_27_13	AATCCACCGATGATCAGCAGCGCGTTGATGCTGTGtttCATCATCAT
hPFKP_27_14	GAACCCGGCACATTGTTGGACACAGTAGCGGGAACtttCATCATCAT
hPFKP_27_15	CATGGTCTCGATGATGAACACGCGCCGCTTGGTTCtttCATCATCAT
hPFKP_27_16	CTCTTCGAAAATGTATGCGGCATCAGCTCCGGCCGtttCATCATCAT
hPFKP_27_17	GGCCTCTCTGGATGGTGGTCTTCATTTTCTCCGTCtttCATCATCAT
hPFKP_27_18	TCTGAATACAGCTGGTAAATGAAGTCGGTGGTGTAGTTTTCtttCATCATCAT
hPFKP_27_19	CGTTCTTCCTGCAGTCAAACACGCCTTTGCCCTCTtttCATCATCAT
hPFKP_27_20	GCTCTGGCAGAGATTTTGGTTCCAAAGTTTCTATCAAATGGtttCATCATCAT
hPFKP_27_21	GGGCCTCCTTGAGTTTTGCAGTGATCCACTCCATAtttCATCATCAT
hPFKP_27_22	CCGTTTGCTTCTTCAGCTCTGCCACAGGTTGAAAAtttCATCATCAT
hPFKP_27_23	TTGGCCAGGATTTTCATGAGGGGCCGTAGCTTGAGtttCATCATCAT
hPFKP_27_24	GGCCTGAGTCCGACACGTCATAGCTGGCCTTGTACtttCATCATCAT
hPFKP_27_25	GGCACTCGCCGATTAGGTATTAATGTCAATAATACGTGCATtttCATCATCAT
hPFKP_27_26	ATGAGACACACTCCACAGACAGCACGCACTGGAGCtttCATCATCAT
hPFKM_27_1	GACAGCAATGGCTTTGCCAATCCCCAGGGTTTTGGtttCATCATCAT
hPFKM_27_2	AGACACGGGCACCGGTGAAGATACCAACTCGAACCtttCATCATCAT
hPFKM_27_3	GGTGGCTTCCTTGATGTGATCTCCACCATCCACCAtttCATCATCAT
hPFKM_27_4	GAAAGTCCTTGCACCGGGCACTTCCAATCACCGTGtttCATCATCAT
hPFKM_27_5	GTTGTAGGCAGCTCGGAGTCGTCCTTCTCGTTCCCtttCATCATCAT
hPFKM_27_6	ATGACACAGAGATTGGTGATCCCACGCTTCACCAGtttCATCATCAT
hPFKM_27_7	CTCCACTCAGAACGGAAGGTGTCAGCCCCAGTGAGtttCATCATCAT
hPFKM_27_8	ATTGACCCAACCAGGCCCACAATGTTCAGGTAGCTtttCATCATCAT
hPFKM_27_9	CCAATGGTCATATCGGTGCCACAGAAGTCATTGTCAtttCATCATCAT
hPFKM_27_10	CAATTTCCATGATCCGATGCAGGGCAGAGTCAGTGtttCATCATCAT
hPFKM_27_11	CCACAGTGGCGGCCCATTACTTCTAACACAAATGTtttCATCATCAT
hPFKM_27_12	TCCCAGTCGTCATCTGGTGGACATTCAGGAATAAAAtttCATCATCAT
hPFKM_27_13	AGCCACAATGATGATGTTGAGACGAGAACCACGGGtttCATCATCAT
hPFKM_27_14	CAGTAACCCGGGTGTCATATCCCAGACGCTTAACCtttCATCATCAT
hPFKM_27_15	ATTCTGTCAAAGGCTGATGGCGTCCCACCCCTCTGtttCATCATCAT
hPFKM_27_16	AAAGTGCCATCACTGCTTCCACACCCATCCTGCTGtttCATCATCAT
hPFKM_27_17	GCCTCTCAGCTTCAGGGCTTCGTCAAATTTCTTCTCtttCATCATCAT
hPFKM_27_18	CACAGTGGAGCGAACAGCAGCATTCATGCCTGCAGtttCATCATCAT
hPFKM_27_19	CAACGAGCACTCGGTTGCCCTGGATAAGGCCAATCtttCATCATCAT
hPFKM_27_20	AGTCCCAAGTTTAGAGCCACCTTGGCCAGTCCAGCtttCATCATCAT
hPFKM_27_21	TGGCACTGATCTGTTCAAAGCTCTTCTTGGGTAGAtttCATCATCAT
hPFKM_27_22	ATCAAACTGCTTCCTGCCCTCCATCAGTTCCAGGCCtttCATCATCAT
hPFKM_27_23	GTAGCAGGAATGACCACAAATGGGATGCAGAGCTCtttCATCATCAT
hPFKM_27_24	CGCTGAAGTCTGAGCCAGGGACATTGTTGGAGACTtttCATCATCAT
hPFKM_27_25	TGTGCAGATAGTATTGAGTGCTGTGTCAGCCCCAAtttCATCATCAT
hPFKM_27_26	AATGATAAACACCCGACGCTTGGTGCCAGCTGCTGtttCATCATCAT
hPFKM_27_27	CCCTCCTCAGAGTACAGGTTGAAAATGAAGTCAGTGGTATAtttCATCATCAT
hPFKM_27_28	CAAGCACATTCTTCCTGCTGTCGAAGATGCCCTTCtttCATCATCAT
hPFKM_27_29	GGCGCCCATCTTAGTGGCAAAATTCCTATCAAATGGtttCATCATCAT
hPFKM_27_30	GGTAACTCTCTTTGATTTTCCCAGACATCCAGTTCATAGCCtttCATCATCAT
hPFKM_27_31	CTCTTACGCATCCCCAGAACACAGCCCGAATCTGGtttCATCATCAT
hPFKM_27_32	TCCTTCAGCTCAGCCACTGGTTGGAAGACCAGAGCtttCATCATCAT
hPFKM_27_33	GGATGGGCCTCAGTTTCAGCCACCACTGTTCCTTGtttCATCATCAT
hPFKM_27_34	GAAGTGTCCAAGTCAATCTCGTACTTGGCTAGGATTTTGAtttCATCATCAT
hPFKM_27_35	CTCACTCCAGAGAGGTTTAGACGGCAGCTTCCCCGtttCATCATCAT
hPFKM_27_36	GGGTGTGAGCTGACCATGATCAGGTAATCTATTCCCtttCATCATCAT
hPFKM_27_37	GGTCATGGCTGCAAGGTACAGAATAAAAGGAAACCTAATGAtttCATCATCAT
hPFKM_27_38	CTACCTAAAAGGAGCTCCCACCCACTGCCTGCTCCtttCATCATCAT
hPFKM_27_39	TGTGTGACAGATAAAGCTGGGGCAGAAGTCATGTTAAATTtttCATCATCAT
hPFKM_27_40	TGATATCTAGCAGTAGCACTAGAGGTGCCCAGCCTtttCATCATCAT
hPFKM_27_41	GCAAAAGCACAGTGACCAGTTGGCATTTATTAGTGTAGTTtttCATCATCAT
hPFKM_27_42	ACATGGGGCTGACAGTATTACATTCCACTTAGGAAGATGATtttCATCATCAT
hPFKM_27_43	CCCTTAACGTCTTTACTGCTTCATCAGACAAGTGTCTGATtttCATCATCAT
hPFKM_27_44	GCAAGTAGTGTACTAGAGATAATCCCTTCCTCCACCCCtttCATCATCAT
hPFKM_27_45	CCTGACTCCAGCAACAAACCTTCTCAGTCACTATTTAGAACtttCATCATCAT
hPFKM_27_46	CCCACTAAAGAACTGTGCAAAGAGTATTTGGCTGCCTTATTtttCATCATCAT
hHK1_27_1	TTCAGCTCCGTGAAGTAATAGGCCAGGAGCTGCGCtttCATCATCAT
hHK1_27_2	GCCATTCTTCATCTCCTTCCTGAAGCGAGTCATGATATCTAtttCATCATCAT
hHK1_27_3	TTGACTGTGGCTGTTGGATTAAAATCCCGGGAGAGtttCATCATCAT
hHK1_27_4	CCATCAGGAATGGACCTTACGAATGTTGGCAACATCtttCATCATCAT
hHK1_27_5	AAGGAAGACCCACCAAGATCCAGGGCAATGAAATCtttCATCATCAT
hHK1_27_6	TTTTCTCATGATTCACTTGCACCCGCAGAATTCGAtttCATCATCAT
hHK1_27_7	TGTCATAAACCTCGGACTCCATGTGAACATTCTGGTtttCATCATCAT
hHK1_27_8	CATGAAATCTCCCAGGCACTCAGCAACATGATCAAAAtttCATCATCAT
hHK1_27_9	TGAATCCCACAGGTAACTTCTTGTCCTTGATCTTCCTTTTCtttCATCATCAT
hHK1_27_10	TTGACCACATCTGCTCCTTCCACTCCGCTCGCTTTtttCATCATCAT
hHK1_27_11	TGTCATTCACCACAGCTACGATGTTGGCATCATAGTtttCATCATCAT
hHK1_27_12	CCCTCGTCTCCTTCCACCAGATCAATGTGCCTCAGtttCATCATCAT
hHK1_27_13	TCCAAAGGCTCCCCATTCTGTATTGATACACATCCTCtttCATCATCAT
hHK1_27_14	GTCAAACTCTGTCCGGATGTCTTCTAATGATCCATCGTCtttCATCATCAT
hHK1_27_15	TTTCCAGGGTTGAGGGATCCCCGGTCTATCTCCCTtttCATCATCAT
hHK1_27_16	AGCTCTCCCAAGTACATGCCACTGACCATCTTCTCtttCATCATCAT
hHK1_27_17	CCTCCTTGGCCATCTTGACTAGGATCAGTCGAACCtttCATCATCAT
hHK1_27_18	AGCAGCTCCGGGGTGATCCGCCCTTCAAATAAGAGtttCATCATCAT
hHK1_27_19	CTGACACATCACTGGTGTTAAACTTCCCTCGGGTGtttCATCATCAT
hHK1_27_20	CCCAGGCGGGTCAGGATTTCTTTGGCATTGTGGAGtttCATCATCAT
hHK1_27_21	GGACTGAGACACAGTCATCATCGGACGGCTCCACTtttCATCATCAT
hHK1_27_22	GGCTGAGCGAAATGAGACAATGGTGCAAACGTGCTtttCATCATCAT
hHK1_27_23	GTGCCCTTGTTATCACGCAGGCGGTTCAAGATGGCtttCATCATCAT
hHK1_27_24	TAAAGAGATCCGTCGACACCAACCGTGGTCCGCAGtttCATCATCAT
hHK1_27_25	AAATGAGCCAGGGTCTCCTCTATCTGCCGGTGCTGtttCATCATCAT
hHK1_27_26	TAACCACGGCATTGTTGTGCGTCTGCTTCCTCAGCtttCATCATCAT
hHK1_27_27	GAAATTGGTTCCTCCAAGATCCAGGGCCAAGAAGTtttCATCATCAT
hHK1_27_28	GCGTAGATCTTGTTGTGCATTTCCACCGTTCTCTTTTtttCATCATCAT
hHK1_27_29	CTTCCCCAGTGCCCTGCATGATTTCAATAGGAATGtttCATCATCAT
hHK1_27_30	TGTAGTCCAAGAAGTCAGAGATGCAGGAGACAATGTGAtttCATCATCAT
hHK1_27_31	GAAATGAGAACGTGAAGCCCAGAGGCATCCTGGGGtttCATCATCAT
hHK1_27_32	ACTACATCGTGGCCCACGCAGTCTGTTGCCTTAAAtttCATCATCAT
hHK1_27_33	GTCCAACCTCACAGGTGGGCTCCTCATAAGCACAGtttCATCATCAT
hHK1_27_34	ATATCATCCAGACACCCGTTGTCCCCAAAGGCCCCtttCATCATCAT
hHK1_27_35	AATATTCGTCCACCAGTCTGTCGTAGTGTGTCCTGtttCATCATCAT
hHK1_27_36	GCGGACGATTTCACCCAGGTACATACCACTGATCAtttCATCATCAT
hHK1_27_37	CGGAAGAGGAATCCCTTCTTGGTGAAGTCGATTAAGATGTTtttCATCATCAT
hHK1_27_38	AAGATGCCCCGGGTCTTCAGCGTCTCAGAGATCTGtttCATCATCAT
hHK1_27_39	GATAGCCCGGACCTGGAGCAGTGCTAATCGGTCACtttCATCATCAT
hHK1_27_40	TCATCGCAGGTGCTATTCAGACCTAGCTGCTGGAGtttCATCATCAT
hHK1_27_41	ACACCACCCCGCACACTGTCTTGACGAGGATACTGtttCATCATCAT
hHK1_27_42	GTTCTCGCGGATCTTATCCACAACCGCAGCCATGCtttCATCATCAT
hHK1_27_43	ACTCCCACAGTCACATTCAGACGGTCCAGTCCTCTtttCATCATCAT
hHK1_27_44	GGAGGAAGGACACGTTACATTTTGGTGACAGTTCCTtttCATCATCAT
hHK1_27_45	GACTCTTAGCTGCTTGCCTCTGTGCGTAACCGCACtttCATCATCAT
hHK1_27_46	GAGAGAAGTGCTGGAGAGGCAGTAGGCTGGGGATCtttCATCATCAT
hHK1_27_47	CCATTAGTTGGATTTTGCTTTCCTCCCCGCGCCGGtttCATCATCAT
hHK1_27_48	TGAGAGATATTATCAACAGCACACGCTCTATTCTGTACCCTtttCATCATCAT
hHK1_27_49	TTAGAAATGGATGCCACTACACTTCACACGTGGGGtttCATCATCAT
hHK1_27_50	TCTGCTGGTGATAATACATTTCACACAGGGAGGGGtttCATCATCAT
hHK1_27_51	CTAATGCTATGCCCACACTCGCCTTCAGGCAGTGCtttCATCATCAT
hHK1_27_52	TTTGTGGCATTGACACACCACGATGCGATGCCAGGtttCATCATCAT
hHK1_27_53	ATGCAAGACTGTCACACGCGGCTAGGACTGGTTCCtttCATCATCAT
hHK1_27_54	ACAAGACACATTTCCGCAGGACTGTCCACCTCCCCtttCATCATCAT
hHK1_27_55	TGGCATTGTTTGTTGGTTGGTTCCTTTTATCCAAATGGAGtttCATCATCAT
hHK1_27_56	GACACGGCTCACAAAGCGGTGGGAAATTCCAGTGAtttCATCATCAT
hALDOA_27_1	TTCCGAGAGGAACGCAGCCGATTTAGCCTCGGAAGtttCATCATCAT
hALDOA_27_2	ATTCAAGGAGAGAACGCGGGACTCGTCACCAGGACtttCATCATCAT
hALDOA_27_3	GTGGGTCATGTTGAAGCTGGACCCTTCTGGCTTGCtttCATCATCAT
hALDOA_27_4	CCCACAACACCGCCCTTGGATTTGATAACTTGGGGtttCATCATCAT
hALDOA_27_5	TCAGCAAGGTGCCTTCCAGGTAGATGTGGTGGTCAtttCATCATCAT
hALDOA_27_6	AAAACTTCTGAGTGCAAGCATGGCCTGGGGTGACCtttCATCATCAT
hGPI_27_1	GTGGTTGAAGCGGTCCTTGTTGGCATCGAAGAGGCtttCATCATCAT
hGPI_27_2	CTCCGTCACCAGGTTCTTGGAGTAATCCACCAGGAtttCATCATCAT
hGPI_27_3	TGATCTTCTCACCATTGAACATCCGCTCCCGGGCGtttCATCATCAT
hGPI_27_4	TACCAGGATGGGTGTGTTTGACCGGTTCCGCAGAGtttCATCATCAT
hGPI_27_5	ACCTTGTTGACCTCTGGCATCACATCCTTGCCGTCtttCATCATCAT
hGPI_27_6	TGATGGTCTTGCCTGTGTACCCCTTCCAGTCACCGtttCATCATCAT
hGPI_27_7	ACATACCAGACGCGGGGACCTCCTGAAGAGTATGGtttCATCATCAT
hGPI_27_8	AGGGTTTTGGCAATGTGAGTTCCATCAATGTTGGAGtttCATCATCAT
hGPI_27_9	AATGATGAACAGGGAGGACTCGGGGTTCAGCTGGGtttCATCATCAT
hGPI_27_10	GCCGTCTCTGCATTCGTGATGGTCTCCTGGGTAGTtttCATCATCAT
hGPI_27_11	GACAGGGCAACAAAGTGCTTCGCCACTGCAGAAGGtttCATCATCAT
hGPI_27_12	CAATGGAGAGTCCGATGGCCGACCACAGCGAGTAGtttCATCATCAT
hGPI_27_13	GATGTACCAGATACCCAGCAGGGCCAGCAAGACGGtttCATCATCAT
hGPI_27_14	CATAGGGCAGCATGGCGTGTGTCTCACACCCAAAGtttCATCATCAT
hGPI_27_15	CCAGATTTGGTGATGTATTTCCCATTGGACTCCATGTCGtttCATCATCAT
hGPI_27_16	ATTTTCCCCTCATCAGGGCCTCTGTCTGGGCCAAGtttCATCATCAT
hGPI_27_17	GTGGCAGCAGCCTCTCAAGGTCCTCTGGACTCTTGtttCATCATCAT
hGPI_27_18	AGGCTCCAAGCATGAATGGTGTGAGCTTGGTGAACtttCATCATCAT
hGPI_27_19	TGATGTCCCAGATGATGCCCTGAACGAAGATCTTGtttCATCATCAT
hGPI_27_20	GAGGTCACTTGAGCACTGCCATCAAGCTCAGGCTCtttCATCATCAT
hGPI_27_21	TGAAGTTGATGAGCCCATTGGTAGAAGCGTCGTGAtttCATCATCAT
hGPI_27_22	GAGTTTATTGGACTCTGGCCTCGCGCTGCTGCTTGtttCATCATCAT
hGPI_27_23	TAACACAGAGGGAGCATAGACATGGAGGGGCTGGGtttCATCATCAT
hGPI_27_24	CGTGAACATGGGTCAGAAAAGTCAGCTGCACAAAAtttCATCATCAT
hGPI_27_25	TGAGCCTACAACCTCCTCCGTGGCATCTTTATTTTtttCATCATCAT
hGPI_27_26	TGCCCTCTGCTACATAAAGCACCATCACAGGAAAAtttCATCATCAT
hGPI_27_27	TAGTGTTAAGTGTCCGCAGAGGCACAGCCTGCGTCtttCATCATCAT
hGPI_27_28	GTCTTCTCAGGGCACCTTGCTCCACTCTAGACCCGtttCATCATCAT
hGPI_27_29	GACACAGGCCAAGTTGCCGTCCTGACTGATTGTGCtttCATCATCAT
hGPI_27_30	GAGGTGAGGAGTGGAAAACAGTCTTGGGATTTGGTtttCATCATCAT
hGPI_27_31	CCATCGAGTGAACAGAGTATCCAATTTCTGCAGTCACAtttCATCATCAT
hGPI_27_32	CCAGGAATTCACCCGAAACAAACATAATCTCAATGCAGTTTtttCATCATCAT
hGPI_27_33	TCTTGCCAGGAGATGGCAGTCATCCTCGGTCTTGTtttCATCATCAT
hPKM_27_1	CTTCAATGGAACAACAGCCCAGTGCCCTAAGGCCCtttCATCATCAT
hPKM_27_2	TTTCTAAAGGAACTGGACAGAGTACACACAGGAAAGGAAGCtttCATCATCAT
hPKM_27_3	TTTCAGTGAGGCGTTGATCTTCTTCCCTGGTGTCCtttCATCATCAT
hPKM_27_4	CGCCAGGCGGCGGAGTTCCTCAAATAATTGCAAGTtttCATCATCAT
hPKM_27_5	TTCTGAGCAAGGAAGACCTTCTCTGCAGGAATCTCtttCATCATCAT
hPKM_27_6	TTTTGCTGATAATCTTGATGTTCTTTCCCTTCTCTCCCAGGtttCATCATCAT
hPKM_27_7	ACCCCAAACTTCAGATCCTGGATGTCCTTCTCCGAtttCATCATCAT
hPKM_27_8	CCAGTGTTCCGGGCTGTGATGGGTGGTGAATCAATtttCATCATCAT

### Sheet: FISH_fluor
name	sequence
ATTO633_Hairpin28_InvdT	/5ATTO633N/TTGTTAAGTTGTGTTAAGTTGT/3InvdT/
Alexa488_Hairpin36_InvdT	/5Alex488N/TTAGATTAGTTTAGATTAGTTT/3InvdT/

### Sheet: FISH_PER
name	sequence
Hairpin_27.27	ACATCATCATGGGCCTTTTGGCCCATGATGATGTATGATGATGTTTTTTT
Hairpin_28.28	ACAACTTAACGGGCCTTTTGGCCCGTTAAGTTGTGTTAAGTTGTTTTTTT
Hairpin_36.36	AAACTAATCTGGGCCTTTTGGCCCAGATTAGTTTAGATTAGTTTTTTTTT
Branch_27.27.27.36	ATGATGATGTATGATGATGTATGATGATGTTTAACTAATCT
