## Supplementary table 2 for "Lineage specifying transcription factors determine cell function by direct control of metabolism"

### Sheet: DepMap
Gene	Pathway
HK1	Glycolysis
HK2	Glycolysis
GPI	Glycolysis
PFKM	Glycolysis
PFKL	Glycolysis
PFKP	Glycolysis
ALDOA	Glycolysis
ALDOB	Glycolysis
ALDOC	Glycolysis
TPI1	Glycolysis
GAPDH	Glycolysis
PGK1	Glycolysis
PGAM1	Glycolysis
ENO1	Glycolysis
ENO2	Glycolysis
PKM	Glycolysis
PKLR	Glycolysis
LDHA	Glycolysis
LDHB	Glycolysis
CS	TCA
ACO1	TCA
ACO2	TCA
IDH1	TCA
IDH2	TCA
IDH3A	TCA
IDH3B	TCA
IDH3G	TCA
OGDH	TCA
OGDHL	TCA
SUCLA2	TCA
SUCLG1	TCA
SUCLG2	TCA
SDHB	TCA
FH	TCA
MDH1	TCA
MDH2	TCA
G6PD	PPP
PGLS	PPP
PGD	PPP
RPIA	PPP
RPE	PPP
TKT	PPP
TKTL1	PPP
TALDO1	PPP
CPT1A	FAO
CPT1B	FAO
CPT2	FAO
SLC25A20	FAO
ACADVL	FAO
ACADL	FAO
ACADM	FAO
ACADS	FAO
HADHA	FAO
HADHB	FAO
ACAA2	FAO
ECHS1	FAO

### Sheet: ChIPAtlas_human
Gene	Tissue
MITF	Epidermis
KLF1	Blood
GATA1	Blood
SPI1	Blood
MYOD1	Muscle
PPARG	Adipocyte
CEBPA	Adipocyte
FOXA1	Liver
FOXA2	Liver
HNF1A	Liver
HNF4A	Liver
ASCL1	Lung
ASCL1	Neural
MYCN	Neural
NEUROD1	Neural
OLIG2	Neural
NFE2	Blood
RUNX1	Blood
TAL1	Blood
LMO2	Blood
GATA2	Blood
HOXA9	Blood
ESR1	Breast
PGR	Breast
ESR1	Uterus
PGR	Uterus
AR	Prostate
CEBPA	Liver
HNF1B	Liver
PTF1A	Pancreas
NR5A2	Pancreas
PDX1	Pancreas
MYOG	Muscle
SOX10	Epidermis
ERG	Cardiovascular
SOX2	Neural
PAX6	Neural
NEUROD2	Neural
NKX2-1	Lung
SOX2	Lung
PAX2	Kidney
SIX2	Kidney
WT1	Kidney
HNF1B	Kidney

### Sheet: ChIPAtlas_mouse
Gene	Tissue
Mitf	Epidermis
Klf1	Blood
Gata1	Blood
Spi1	Blood
Myod	Muscle
Myog	Muscle
Pparg	Adipocyte
Cebpa	Adipocyte
Foxa1	Liver
Foxa2	Liver
Hnf1a	Liver
Hnf4a	Liver
Ascl1	Lung
Ascl1	Neural
Mycn	Neural
Neurod1	Neural
Olig2	Neural
Esr1	Breast
Esr1	Uterus
Pgr	Breast
Pgr	Uterus
Pparg	Liver
Nfe2	Blood
Runx1	Blood
Tal1	Blood
Lmo2	Blood
Gata2	Blood
Hoxa9	Blood
Ar	Prostate
Cebpa	Liver
Hnf1b	Liver
Ptf1a	Pancreas
Nr5a2	Pancreas
Pdx1	Pancreas
Sox10	Epidermis
Erg	Cardiovascular
Sox2	Neural
Pax6	Neural
Neurod2	Neural
Nkx2-1	Lung
Sox2	Lung
Pax2	Kidney
Six2	Kidney
Wt1	Kidney
Hnf1b	Kidney
